# Protein length distribution is remarkably consistent across Life

**DOI:** 10.1101/2021.12.03.470944

**Authors:** Yannis Nevers, Natasha Glover, Christophe Dessimoz, Odile Lecompte

**Author notes:** Co-last authors (Christophe Dessimoz, Odile Lecompte).

## Abstract

In every living species, the function of a protein depends on its organisation of structural domains, and the length of a protein is a direct reflection of this. Because every species evolved under different evolutionary pressures, the protein length distribution, much like other genomic features, is expected to vary across species. Here we evaluated this diversity by comparing protein length distribution across 2,326 species (1,688 bacteria, 153 archaea and 485 eukaryotes). We found that proteins tend to be on average slightly longer in eukaryotes than in bacteria or archaea, but that the variation of length distribution across species is low, especially compared to the variation of other genomic features (genome size, number of proteins, gene length, GC content, isoelectric points of proteins). Moreover, most cases of atypical protein length distribution appear to be due to artifactual gene annotation, suggesting the actual variation of protein length distribution across species is even smaller. These results open the way for developing a genome annotation quality metric based on protein length distribution to complement conventional quality measures. Overall, our findings show that protein length distribution between living species is more consistent than previously thought, and provide evidence for a universal purifying selection on protein length, whose mechanism and fitness effect remain intriguing open questions.
