## Supplementary Table 3 for "Protein length distribution is remarkably consistent across Life"

												Closest species with canonical distribution
Domains	NCBI Taxid	Species Code	Organism name	Number of proteomes	RefSeq Nb protein	Uniprot Number of Protein	Bigger diff. nb proteins	Diff as %age	Deviation from domain (KS)	Deviation from domain - RefSeq (KS)	Deviation from domain - UniProt	NCBI Taxid	Organism name
Bacteria	449447	MICAN	Microcystis aeruginosa (strain NIES-843)	5945	6311	5981	366	6.15643397813289	0.219106	0.222715	0.220292	292563	Cyanobacterium stanieri (strain ATCC29104 / PCC 7202)
Bacteria	59922	PROM3	Prochlorococcus marinus (strain MIT 9303)	2983	2997	2985	14	0.469326181696279	0.202826	0.205399	0.203460	269084	Synechoccus sp. (strain ATCC 27144 / PCC 6301 / SAUG 1402/1)
Bacteria	74547	PROMM	Prochlorococcus marinus (strain MIT 9313)	2894	2625	2830	269	9.29509329647547	0.232328	0.140950	0.221536	269084	Synechoccus sp. (strain ATCC 27144 / PCC 6301 / SAUG 1402/1)
Bacteria	212042	ANAPZ	Anaplasma phagocytophilum (strain HZ)	1323	1352	1332	29	2.19198790627362	0.218112	0.223276	0.218894	234826	Anaplasma marginale ( strain St. Maries )
Bacteria	293614	RICAH	Rickettsia akari (strain Hartford)	1255	1034	1257	221	17.6095617529881	0.238412	0.138174	0.239412	272947	Rickettsia prowazeki (strain Madrid E)
Bacteria	1105111	RICAG	Rickettsia amblyommatis (strain GAT-30V)	1377	1390	1377	13	0.944081336238199	0.210535	0.215312	0.210601	272947	Rickettsia prowazeki (strain Madrid E)
Bacteria	293613	RICCK	Rickettsia canadensis (strain McKiel)	1091	1093	1091	2	0.183318056828598	0.201928	0.203192	0.202063	272947	Rickettsia prowazeki (strain Madrid E)
Bacteria	272944	RICCN	Rickettsia conorii (strain ATCC VR-613 / Malis...	1374	Nan	1371	3	0.218340611353712	0.233166	Nan	0.232134	272947	Rickettsia prowazeki (strain Madrid E)
Bacteria	1105108	RICPT	Rickettsia parkeri (strain Portsmouth)	1318	1249	1318	69	5.23520485584219	0.221206	0.203485	0.221273	272947	Rickettsia prowazeki (strain Madrid E)
Bacteria	481009	RICP3	Rickettsia philipii (strain 364D)	1343	1257	1343	86	6.40357408786299	0.237952	0.202073	0.238011	272947	Rickettsia prowazeki (strain Madrid E)
Bacteria	1105113	RICR3	Rickettsia rhipicephali (strain 3-7-female6-CWPP)	1260	1266	1260	6	0.476190476190476	0.206592	0.209371	0.206662	272947	Rickettsia prowazeki (strain Madrid E)
Bacteria	452659	RICRO	Rickettsia rickettsii (strain Iowa)	1384	1266	1384	118	8.52601156069364	0.274407	0.209371	0.274455	272947	Rickettsia prowazeki (strain Madrid E)
Bacteria	392021	RICRS	Rickettsia rickettsii (strain Sheila Smith)	1345	1230	1345	115	8.55018587360595	0.256195	0.207052	0.256254	272947	Rickettsia prowazeki (strain Madrid E)
Bacteria	521006	NEIG2	Neisseria gonorrhoeae (strain NCCP11945)	2592	Nan	2595	Nan	Nan	0.203825	Nan	0.204504	272831	Neisseria meningitidis serogroup C / serotype 2a (strain ATCC 700532 / DSM 15464 / FAM18 )
Eukaryota	99158	HAMHA	Hammondia hammondi	8002	Nan	Nan	Nan	Nan	0.231582	Nan	Nan	5811	Toxoplasma gondii
Eukaryota	432359	TOXGV	Toxoplasma gondii (strain ATCC 50861 / VEG)	8410	8410	8404	6	0.071343638525565	0.213191	0.213192	0.213492	5811	Toxoplasma gondii
Eukaryota	237631	USTMA	Ustilago maydis (strain 521 / FGSC 9021)	6510	6782	6788	278	4.27035330261137	0.202062	0.183170	0.183123	120017	Ustilago hordei
Eukaryota	6279	BRUMA	Brugia malayi	13667	11472	8204	5463	39.9721958001024	0.222867	0.159867	0.108111	6239	Caenorhabditis elegans
Eukaryota	7209	LOALO	Loa loa	14830	15440	12152	2678	18.0579905596763	0.245560	0.238988	0.128451	6239	Caenorhabditis elegans
Eukaryota	6669	DAPPU	Daphnia pulex	30088	Nan	30118	30	0.099707524594523	0.208930	Nan	0.209008	7227	Drosophila melanogaster
Eukaryota	7029	ACYPI	Acyrthosiphon pisum	33986	28503	35819	5483	16.1331136350262	0.255178	0.103031	0.158303	121224	Pediculus humanus
Eukaryota	4781	PLAHL	Plasmopara halstedii	27271	31494	27366	4223	15.4853140698911	0.221816	0.221509	0.221759	4790	Phytophthora nicotianae
Eukaryota	13333	AMBTC	Amborella trichopoda	29356	Nan	29098	258	0.878866330562747	0.235864	0.118058	0.236385	3702	Arabidopsis thaliana
Archaea	1237085	NITGG	Nitrososphaera gargensis (strain Ga9.2)	3522	3396	3523	126	3.57751277683135	0.207014	0.199094	0.20714	436308	NAN
